# A modular lentiviral system for multiplexed gene perturbation and functional analysis suggests interdependence of hormone receptors in breast cancer growth *in vivo*

**DOI:** 10.64898/2025.12.07.692832

**Authors:** Seher Alam, Daria Matvienko, Johan Boström, Maria J. Pires, Aikaterini Papadimitropoulou, Saeed Eshtad, Kumar Sanjiv, Hong Qian, Nicholas C.K. Valerie, Cathrin Brisken, Mikael Altun

**Affiliations:** Division of Clinical Physiology, Department of Laboratory Medicine, Karolinska Institutet, Karolinska University Hospital; Huddinge, SE-141 52, Sweden; Swiss Institute for Experimental Cancer Research, School of Life Sciences, Ecole Polytechnique Fédérale de Lausanne, Lausanne, Switzerland; Science for Life Laboratory, Department of Oncology-Pathology, Karolinska Institutet, Box 1031, 171 21, Stockholm, Sweden; Center for Hematology and Regenerative Medicine (HERM), Department of Medicine Huddinge, Karolinska Institute, Stockholm, Sweden; Science for Life Laboratory, Department of Laboratory Medicine, Karolinska Institutet, Box 1031, 171 21, Stockholm, Sweden; The Breast Cancer Now Toby Robins Breast Cancer Research Centre, The Institute of Cancer Research, London, UK

**Keywords:** Genetic engineering, functional genomics, breast cancer, *in vivo*, multiplexing, lentiviral vectors

## Abstract

Precise and flexible control of gene expression is essential for dissecting gene function in complex biological systems. Although recent developments in genetic engineering and CRISPR/Cas9 technology have expanded tools for gene activation, suppression and editing, their application in physiologically relevant models remains challenging, time consuming, and expensive. Here, we present a modular, doxycycline-inducible vector system that integrates gene overexpression, shRNA-mediated knockdown, and CRISPR/Cas9-mediated regulation within a single, lentivirus-compatible system. The modular design allows rapid exchange of selection markers, epitope tags, and reporters via Gateway cloning, providing broad adaptability across experimental settings. In addition to standard fluorescent and luminescent reporters, the system includes advanced sensors, such as Fucci cell cycle reporters, to enable monitoring of cellular processes. By combining fluorescence barcoding with combinatorial genetic perturbations, the platform supports multiplexed analysis of gene function and genetic interactions through phenotypic characterization by fluorescence imaging or flow cytometry. We demonstrate its utility *in vivo* with breast cancer intraductal xenografts, which suggest that ER+ breast cancer cells (MCF7) rely on androgen (AR), estrogen (ER) and progesterone receptors (PR) for *in vivo* growth. This versatile gene perturbation system provides tight temporal control, streamlined implementation, and high-content phenotyping capacity facilitating efficient *in vitro* and *in vivo* studies while reducing the use of animals in *in vivo* validation experiments. It thus expands the experimental repertoire for dynamic, multigene interrogation in complex systems.
