## Supplemental Table 3 for "A modular lentiviral system for multiplexed gene perturbation and functional analysis suggests interdependence of hormone receptors in breast cancer growth *in vivo*"

### Sheet: Counts
Sample	Treatment	Total + Cells	NT	ER	AR	PR	ER + AR	ER + PR	AR + PR	ER + AR + PR
Specimen_001_MIND M2-Dox.fcs	-Dox	119534	9228	38166	3976	15220	11509	22994	11603	4862
Specimen_001_MIND M4-Dox.fcs	-Dox	842074	79467	316589	28556	107900	84659	142909	45451	22070
Specimen_001_MIND M8- Dox.fcs	-Dox	77344	9298	25880	3163	8482	10977	11892	4330	2081
Specimen_001_MIND M9-Dox.fcs	-Dox	513523	55951	169937	18832	58856	74639	78048	30506	17617
Specimen_001_M10 -Dox.fcs	-Dox	1501949	117234	386833	94388	163683	71577	265657	266200	108028
Average		610885	54235.6	187481	29783	70828.2	50672.2	104300	71618	30931.6
Specimen_001_MIND M1+Dox.fcs	+Dox	86161	55096	20821	1340	5537	1241	952	135	70
Specimen_001_MIND M3+Dox.fcs	+Dox	74773	49297	16261	2284	4333	849	794	131	75
Specimen_001_MIND M5+Dox.fcs	+Dox	79671	51035	20063	1588	3956	1030	814	57	34
Specimen_001_MIND M6+Dox.fcs	+Dox	40976	30605	7675	215	1406	298	309	15	6
Specimen_001_M7 +Dox.fcs	+Dox	805695	520354	207028	10932	42890	10555	5107	545	191
Average		217455	141277	54369.6	3271.8	11624.4	2794.6	1595.2	176.6	75.2

### Sheet: Percent_of_Final_Populations
Sample	Treatment	NT	ER	AR	PR	ER + AR	ER + PR	AR + PR	ER + AR + PR
Specimen_001_MIND M2-Dox.fcs	-Dox	0.0784974	0.324657	0.0338216	0.129468	0.0979006	0.195597	0.0987002	0.0413583
Specimen_001_MIND M4-Dox.fcs	-Dox	0.0960209	0.382538	0.0345045	0.130377	0.102294	0.172679	0.054919	0.0266674
Specimen_001_MIND M8- Dox.fcs	-Dox	0.122177	0.340065	0.0415621	0.111454	0.144239	0.156262	0.0568966	0.0273445
Specimen_001_MIND M9-Dox.fcs	-Dox	0.110929	0.336919	0.0373365	0.116688	0.14798	0.154739	0.0604815	0.0349276
Specimen_001_M10 -Dox.fcs	-Dox	0.0795562	0.262509	0.0640527	0.111077	0.0485729	0.180278	0.180646	0.0733089
Average	-Dox	0.097436	0.329338	0.0422555	0.119813	0.108197	0.171911	0.0903287	0.0407214
Specimen_001_MIND M1+Dox.fcs	+Dox	0.646727	0.244401	0.0157292	0.0649944	0.0145671	0.0111748	0.00158466	0.000821673
Specimen_001_MIND M3+Dox.fcs	+Dox	0.66596	0.219672	0.0308549	0.0585351	0.0114693	0.0107263	0.0017697	0.00101318
Specimen_001_MIND M5+Dox.fcs	+Dox	0.64949	0.255329	0.0202095	0.0503455	0.0131082	0.0103593	0.000725403	0.000432697
Specimen_001_MIND M6+Dox.fcs	+Dox	0.755138	0.189371	0.00530484	0.0346912	0.00735276	0.00762417	0.000370105	0.000148042
Specimen_001_M7 +Dox.fcs	+Dox	0.652398	0.259563	0.0137061	0.0537737	0.0132334	0.00640294	0.000683298	0.000239468
Average	-Dox	0.673943	0.233667	0.0171609	0.052468	0.0119461	0.00925748	0.00102663	0.000531013
