## Supplemental Table 2 for "A modular lentiviral system for multiplexed gene perturbation and functional analysis suggests interdependence of hormone receptors in breast cancer growth *in vivo*"

### Sheet: Counts
Sample	Treatment	Total + Cells	NT	ER	AR	PR
MCF7_M20_3R_-DOX_017.fcs	-Dox	15286	3456	8684	1252	1894
MCF7_M20_4L_-DOX_015.fcs	-Dox	14939	3410	8637	1165	1727
MCF7_M20_4R_-DOX_016.fcs	-Dox	14545	3614	7413	1875	1643
Average		14923.3	3493.33	8244.67	1430.67	1754.67
MCF7_M18_3R_DOX_009.fcs	+Dox	16296	12798	2289	461	748
MCF7_M18_4L_DOX_011.fcs	+Dox	15534	10534	2812	805	1383
MCF7_M18_4R_DOX_010.fcs	+Dox	15940	11791	2050	795	1304
MCF7_M19_3R_DOX_013.fcs	+Dox	15595	11447	2781	352	1015
MCF7_M19_4L_DOX_012.fcs	+Dox	15944	11507	2459	904	1074
MCF7_M19_4R_DOX_014.fcs	+Dox	15407	12058	1723	484	1142
Average		15786	11689.2	2352.33	633.5	1111

### Sheet: Percent_of_Final_Populations
Sample	Treatment	NT	ER	AR	PR
MCF7_M20_3R_-DOX_017.fcs	-Dox	0.226089	0.568102	0.081905	0.123904
MCF7_M20_4L_-DOX_015.fcs	-Dox	0.228262	0.578151	0.0779838	0.115603
MCF7_M20_4R_-DOX_016.fcs	-Dox	0.24847	0.50966	0.12891	0.11296
Average	-Dox	0.234274	0.551971	0.0962664	0.117489
MCF7_M18_3R_DOX_009.fcs	+Dox	0.785346	0.140464	0.0282891	0.0459008
MCF7_M18_4L_DOX_011.fcs	+Dox	0.678125	0.181022	0.0518218	0.0890305
MCF7_M18_4R_DOX_010.fcs	+Dox	0.739711	0.128607	0.0498745	0.0818068
MCF7_M19_3R_DOX_013.fcs	+Dox	0.734017	0.178326	0.0225713	0.065085
MCF7_M19_4L_DOX_012.fcs	+Dox	0.721714	0.154227	0.0566984	0.0673608
MCF7_M19_4R_DOX_014.fcs	+Dox	0.782631	0.111832	0.0314143	0.0741221
Average	+Dox	0.740257	0.14908	0.0401116	0.070551
