## Supplemental Table 4 for "A modular lentiviral system for multiplexed gene perturbation and functional analysis suggests interdependence of hormone receptors in breast cancer growth *in vivo*"

### Sheet: Sheet1
Supplementary Table 4: Sequences, Plasmids and Cloning Details
Flourescent Tagged ENTRY Overexpression Plasmids
Tag	Vector	F Enzyme	R Enzyme	Escherichia coli strain	Method to create insert	Template/origin of tag	Notes	F PCR Primer	R PCR Primer
N-mTAGBFP2	pENTR4	NcoI	SalI	Top10	PCR	Addgene: 34632		tataCCATGGctATGAGCGAGCTGATTAAGG	tataGTCGACATTAAGCTTGTGCC
C-mTAGBFP2	pENTR1A	XhoI	XbaI	Top10	PCR	Addgene: 34632		tataCTCGAGATGAGCGAGCTGATTAAGG	tataTCTAGATTAATTAAGCTTGTGC
N-eGFP	pENTR4	NcoI	SalI	Top10	PCR	pCDNA3.1_c-GFP		tataCCATGGTGAGCAAGGG	tataGTCGACCTTGTACAGCTCGTCC
C-eGFP	pENTR1A	XhoI	XbaI	Top10	PCR	pCDNA3.1_c-GFP		tataCTCGAGATGGTGAGCAAGGGCG	tataTCTAGActaCTTGTACAGCTCGTCC
N-mTurquoise2	pENTR4	NcoI	SalI	Top10	PCR	Addgene 36202		tataCCATGGtgagcaaggg	tataGTCGACcttgtacagctcgtcc
C-mTurquoise2	pENTR1A	XhoI	XbaI	Top10	PCR	addgene 36202		tataCTCGAGATGGTGAGCAAGGGCG	tataTCTAGActaCTTGTACAGCTCGTCC
N-mCHERRY	pENTR4	BspHI	SalI	Top10	PCR	pCDNA3.1_mCherry	* mCherry contains an internal NcoI site so was amplified with NcoI-compatible BspHI	tataTCATGatgATGGTGAGCAAGGGC	tataGTCGACCTTGTACAGCTCG
C-mCHERRY	pENTR1A	XhoI	XbaI	Top10	PCR	pCDNA3.1_mCherry		tataCTCGAGATGGTGAGCAAGGGCG	tataTCTAGActaCTTGTACAGCTCGTCC
N-mKO2	pENTR4	NcoI	Sali	Top10	PCR	addgene: 54625		TATACCATGGTGAGTGTGATTAAACC	TATAGTCGACGCTATGAGCTACTGCATC
C-mKO2	pENTR1A	XhoI	XbaI	Top10	PCR	addgene: 54625		TATACTCGAGATGGTGAGTGTGATTAAACC	TATATCTAGATTAGCTATGAGCTACTGCATC
N-mCardinal	pENTR4	NcoI	Sali	Top10	PCR	addgene: 54799		tataCCATGGTGAGCAAGGG	TATAGTCGACAGTTTGTGCCCCCAGTTTGC
C-mCardinal	pENTR1A	XhoI	XbaI	Top10	PCR	addgene: 54799		tataCTCGAGATGGTGAGCAAGGGCG	TATATCTAGATTAAGTTTGTGCCCCCAGTTTGC
N-iRFP670	pENTR4	NcoI	Sali	Top10	PCR	addgene: 45457		tataCCATGGCGCGTAAGGTCGATC	tataGTCGACGCGTTGGTGGTGGGCGGCGGTGAA
C-iRFP670m*	pENTR1A	XhoI	XbaI	Top10	PCR	addgene: 45457	*iRFP670 and iRFP702 contained an internal XhoI-site which was mutated away (C552A) preserving the amino acid sequence	tataCTCGAGatggcgcgtaaggtcgatc	tataTCTAGAttagcgttggtggtgg
N-iRFP702m*	pENTR4	NcoI	Sali	Top10	PCR	addgene: 45456	*iRFP670 and iRFP702 contained an internal XhoI-site which was mutated away (C552A) preserving the amino acid sequence	tataCCATGGCGCGTAAGGTCGATC	tataGTCGACGCGTTGGTGGTGGGCGGCGGTGAA
C-iRFP702m*	pENTR1A	XhoI	XbaI	Top10	PCR	addgene: 45456	*iRFP670 and iRFP702 contained an internal XhoI-site which was mutated away (C552A) preserving the amino acid sequence	tataCTCGAGatggcgcgtaaggtcgatc	tataTCTAGAttagcgttggtggtgg
N-YFP	pENTR4	NcoI	Sali	Top10	PCR	Synthesized Gblocks Gene Fragment (IDT)
C-YFP	pENTR1A	XhoI	XbaI	Top10	PCR	Synthesized Gblocks Gene Fragment (IDT)
N-Ametrine	pENTR4	NcoI	SalI	Top10	PCR	addgene: 54505		tataCCATGGTGAGCAAGGG	tataGTCGACCTTGTACAGCTCGTCC
C-Ametrine	pENTR1A	XhoI	XbaI	Top10	PCR	addgene: 54505		tataCTCGAGATGGTGAGCAAGGGCG	tataTCTAGActaCTTGTACAGCTCGTCC
C-sfCherry-3C	pENTR1A	XhoI	XbaI	DH5Alpha	PCR	Synthesized Gblocks Gene Fragment (IDT)
Luminescent Tagged ENTRY Overexpression Plasmids
N-NanoLuc	pENTR4	NcoI	Sali	DH5Alpha	PCR
N-AkaLuc	pENTR4	NcoI	Sali	DH5Alpha	PCR
Non-Flourescent Tagged ENTRY Overexpression Plasmids
C-3XFlag	pENTR1A	XhoI	XbaI	Top10	Anneal	Oligo Annealing		TCGAGATGGACTACAAAGACCATGACGGTGATTATAAAGATCATGACATCGATTACAAGGATGACGATGACAAGTAGT	CTAGACTACTTGTCATCGTCATCCTTGTAATCGATGTCATGATCTTTATAATCACCGTCATGGTCTTTGTAGTCCATC
C-3XHA	pENTR1A	XhoI	XbaI	Top10	Anneal	Oligo Annealing		TCGAGATGTACCCATACGATGTTCCAGATTACGCTGGCTATCCCTATGACGTCCCGGACTATGCAGGATCCTATCCATATGACGTTCCAGATTACGCTTAGT	CTAGACTAAGCGTAATCTGGAACGTCATATGGATAGGATCCTGCATAGTCCGGGACGTCATAGGGATAGCCAGCGTAATCTGGAACATCGTATGGGTACATC
C-V5	pENTR1A	XhoI	XbaI	Top10	Anneal	Oligo Annealing		TCGAGATGGGTAAGCCTATCCCTAACCCTCTCCTCGGTCTCGATTCTACGTAGT	GATGGGTAAGCCTATCCCTAACCCTCTCCTCGGTCTCGATTCTACGTAGTCTAG
N-3XFlag	pENTR4	NcoI	SalI	Top10	Anneal	Oligo Annealing		CATGGACTACAAAGACCATGACGGTGATTATAAAGATCATGACATCGATTACAAGGATGACGATGACAAGG	TCGACCTTGTCATCGTCATCCTTGTAATCGATGTCATGATCTTTATAATCACCGTCATGGTCTTTGTAGTC
N-3XHA	pENTR4	NcoI	SalI	Top10	Anneal	Oligo Annealing		CATGGCTTACCCATACGATGTTCCAGATTACGCTGGCTATCCCTATGACGTCCCGGACTATGCAGGATCCTATCCATATGACGTTCCAGATTACGCTG	TCGACAGCGTAATCTGGAACGTCATATGGATAGGATCCTGCATAGTCCGGGACGTCATAGGGATAGCCAGCGTAATCTGGAACATCGTATGGGTAAGC
N-V5	pENTR4	NcoI	SalI	Top10	Anneal	Oligo Annealing		CATGGGTAAGCCTATCCCTAACCCTCTCCTCGGTCTCGATTCTACGG	TCGACCGTAGAATCGAGACCGAGGAGAGGGTTAGGGATAGGCTTACC
TEV	pENTR4	NcoI+2*	BamHI	Top10	Anneal	Oligo Annealing	*In order to frame-align the TEV protease site to many commercial destination vectors two base pairs were added between the NcoI-site and the start of the TEV.	CATGGTAGAGAACCTGTACTTCCAAGGCGTCGACTG	GATCCAGTCGACGCCTTGGAAGTACAGGTTCTCTAC
Cys Prot Domain+6XHis	pENTR1A	XhoI	XbaI	Top10	PCR	Addgene: 38251		XhoITATACTCGAGGCATTAGCGGATGG	XbaITATATCTAGATTAATGATGATGATGATGATGACCTTGCGCGTCCC
Cys Prot Domain+6XHis	Tev-pENTR4	XhoI	XbaI	Top10	PCR	Addgene: 38251		XhoITATACTCGAGGCATTAGCGGATGG	XbaITATATCTAGATTAATGATGATGATGATGATGACCTTGCGCGTCCC
Downregulation System Variants - TetRepressor-P2A-Selection-Reporter
Selection Markers
Insert	Vector	F Enzyme	R Enzyme		Method to create insert	Template/origin of tag	Notes	F PCR Primer	R PCR Primer
Puromycin	**	KpnI	HindIII		NA*	Synthesized Gblocks Gene Fragment (IDT)	* The first variant was synthesized with Puromycin resistance and an eGFP reporter
BlasticidinR	**	KpnI	HindIII		PCR	Addgene: 17451		TATAGGTACCATGGCCAAGCCTTTGTC	TATAAAGCTTGCCCTCCCACACATAAC
ZeocinR	**	KpnI	HindIII		PCR	Addgene: 17299		TATAGGTACCATGGCCAAGCCTTTGTC	TATAAAGCTTGCCCTCCCACACATAAC
HygroR	**	KpnI	HindIII		Cleave/Ligate	Synthesized Gblocks Gene Fragment (IDT)
NeoR	**	KpnI	HindIII		Cleave/Ligate	Synthesized Gblocks Gene Fragment (IDT)
Luc2	**	KpnI	HindIII		PCR	pGL4.10[luc2] (Promega)
Reporters
Insert	Vector	F Enzyme	R Enzyme		Method to create insert	Template/origin of tag	Notes	F PCR Primer	R PCR Primer
eGFP	**	NcoI	SalI		NA*	Synthesized Gblocks Gene Fragment (IDT)	* The first variant was synthesized with Puromycin resistance and an eGFP reporter
mTAGBFP2	**	NcoI	SalI		PCR	Addgene: 34632		tat aCC ATG Gct ATG AGC GAG CTG ATT AAG G	tat aGT CGA CtcaAT TAA GCT TGT GCC
mTurquoise2	**	NcoI	SalI		PCR	Addgene 36202		tat aCC ATG Gtg agc aag gg	tat aGT CGA CTTAct tgt aca gct cgt cc
mCherry	**	BspHI*	SalI		PCR	pCDNA3.1_mCherry	* mCherry contains an internal NcoI site so was amplified with NcoI-compatible BspHI	tat aTC ATG atg ATG GTG AGC AAG GGC	tat aGT CGA CTTAct tgt aca gct cgt cc
mKO2	**	NcoI	SalI		PCR	addgene: 54625		TAT ACC ATG GTG AGT GTG ATT AAA CC	TAT AGT CGA CttaGC TAT GAG CTA CTG CAT C
mCardinal	**	NcoI	SalI		PCR	addgene: 54799		tat aCC ATG GTG AGC AAG GG	TAT AGT CGA CttaAG TTT GTG CCC CCA G
iRFP670m	**	NcoI	SalI		PCR	addgene: 45457	*iRFP670 and iRFP702 contained an internal XhoI-site which was mutated away (C552A) preserving the amino acid sequence	tat aCC ATG GCG CGT AAG GTC GAT C	TAT AGT CGA CttaGC GTT GGT GGT GG
iRFP702m	**	NcoI	SalI		PCR	addgene: 45456	*iRFP670 and iRFP702 contained an internal XhoI-site which was mutated away (C552A) preserving the amino acid sequence	tat aCC ATG GCG CGT AAG GTC GAT C	TAT AGT CGA CttaGC GTT GGT GGT GG
YFP	**	NcoI	SalI		PCR	Synthesized Gblocks Gene Fragment (IDT)
iRFP720	**	NcoI	SalI		PCR	addgene: 45461
Ametrine	**	NcoI	SalI		PCR	addgene: 54505
tdTomato	**	BspHI*	SalI		PCR	addgene: 18879	* tdTomato contains an internal NcoI site so was amplified with NcoI-compatible BspHI
mMaroon	**	NcoI	SalI		Cleave/Ligate	Synthesized (Eurofins Genomics)
sfCherry3C	**	NcoI	SalI		Cleave/Ligate	Synthesized (Eurofins Genomics)
NanoLuc	**	NcoI	SalI		Cleave/Ligate	Synthesized (Eurofins Genomics)
AkaLuc	**	NcoI	SalI		Cleave/Ligate	Synthesized (Eurofins Genomics)
CloverhGem-IRES-mKO2hCdt2	**	NcoI	SalI		PCR	Addgene: 83841
** All variants were prepared in two sequential steps: First the cassette was modified in pENTR1A transformed in Top10 cells, before being moved to the downregulatory plasmid transformed into Stbl3 cells
Destination System Vectors - Inducible
Insert	Vector	F Enzyme	R Enzyme	Escherichia coli strain	Method to create insert	Template/origin of tag
XmnI-Pml1-EF1a(prom)-XhoI-Tta3G-BamHI-P2A-EcoRI-XhoI-NcoI-BlasticidinR-SalI-KpnI-Xba	**	XmnI	XbaI	CCDB-Resistant bacteria	Cleave/Ligate*	* Synthesized (GenScript)
eGFP	**	NcoI	SalI	CCDB-Resistant bacteria	Cleave/Ligate*	* Reporters were subcloned from the downregulatory system above
mTAGBFP2	**	NcoI	SalI	CCDB-Resistant bacteria	Cleave/Ligate*	* Reporters were subcloned from the downregulatory system above
** All Variants subcloned through pENTR1A for change of reporter before entire cassette moved to Addgene Vector: 27567 with PmlI/KpnI
Destination System Vectors - Constitutive
Insert	Vector	F Enzyme	R Enzyme	Escherichia coli strain	Method to create insert	Template/origin of tag
XmnI-EF300-KpnI-NcoI-Hygro-HindIII-SalI-cPPT-XbaI	**	xmnI	XbaI	CCDB-Resistant bacteria		Synthesized (Genscript)
BlasticidinR	**	KpnI	HindIII	CCDB-Resistant bacteria		* Subcloned from the downregulatory system above
mTAGBFP2	**	NcoI	SalI	CCDB-Resistant bacteria		* Subcloned from the downregulatory system above
** All variants subcloned through pENTR1A for change of reporter before entire cassette moved to the vector pLex307 with OliI/SdaI
Overexpression of Cas9
Insert	Vector	F Enzyme	R Enzyme	Escherichia coli strain	Method to create insert	Template/origin of tag	Notes
Flag-NLS-CAS9-NLS	**	NcoI	EcoRI	Top10	Cleave/Ligate	Addgene: 91794*	*As Insert in origin plasmid has equal site, template plasmid was aditionally cleaved with BamHI
hCAS9-V5	**	NotI	XhoI	Top10	Cleave/Ligate	Addgene: 43861
** Subcloned into pENTR4 - then Gateway cloned into both Blast-resistant destination vectors described above, both constitutive and inducible							*hCas9 was cloned into c-terminal V5 pENTR1
*** Subcloned into pENTR1 - then Gateway cloned into both Blast-resistant destination vectors described above, both constitutive and inducible
shRNA plasmids and sequences used
Target	Version of shRNA Plasmid			shRNA/gRNA	Additional Version for Multifluorescent experiments	shRNA/gRNA Sequence
USP7#1	PuroR_iRFP670			gRNA		ACCGGGACACAACACCGCGGAGG
USP7#2	PuroR_iRFP670			gRNA		ACCGGATGGACACAACACCGCGG
USP14#1	PuroR_iRFP670			gRNA		ACCGGAGAACGAATACACTGAACTG
USP14#2	PuroR_iRFP670			gRNA		ACCGGTGAGCCTTGAATACCATTGG
NT ( Scrambled control)	PuroR_iRFP670			shRNA	PuroR_mTAGBFP2, HygroR_mTagBFP2	ccggCCTAAGGTTAAGTCGCCCTCGCTCGAGCGAGGGCGACTTAACCTTAGGtttttg
shESR1	BlastR_GFP			shRNA		CCGGCTACAGGCCAAATTCAGATAACTCGAGTTATCTGAATTTGGCCTGTAGTTTTTG	AATTCAAAAACTACAGGCCAAATTCAGATAACTCGAGTTATCTGAATTTGGCCTGTAG
shAR	PuroR_iRFP670			shRNA		CCGGCACCAATGTCAACTCCAGGATCTCGAGATCCTGGAGTTGACATTGGTGTTTTTG	AATTCAAAAACACCAATGTCAACTCCAGGATCTCGAGATCCTGGAGTTGACATTGGTG
shPGR	NeoR_sfCherry3C			shRNA		CCGGGCACCTGATCTAATACTAAATCTCGAGATTTAGTATTAGATCAGGTGCTTTTTG	AATTCAAAAAGCACCTGATCTAATACTAAATCTCGAGATTTAGTATTAGATCAGGTGC
